# Molecular and network disruptions in neurodevelopment uncovered by single cell transcriptomics analysis of *CHD8* heterozygous cerebral organoids

**DOI:** 10.1101/2023.09.27.559752

**Authors:** Maider Astorkia, Yang Liu, Erika M. Pedrosa, Herbert M. Lachman, Deyou Zheng

**Author notes:** Correspondence should be addressed to, Deyou Zheng, Ph.D., Albert Einstein College of Medicine, 1301 Morris Park Ave. Bronx, NY 10461, Herbert Lachman, M.D., Albert Einstein College of Medicine, 1300 Morris Park Ave. Bronx, NY 10461. equal contribution (Maider Astorkia, Yang Liu). Division of Allergy, Pulmonary, and Critical Care Medicine, Department of Medicine and Department of Biostatistics, Vanderbilt University Medical Center, Nashville, TN, USA.

## Abstract

About 100 genes have been associated with significantly increased risks of autism spectrum disorders (ASD) with an estimate of ∼1000 genes that may be involved. The new challenge now is to investigate the molecular and cellular functions of these genes during neural and brain development, and then even more challenging, to link the altered molecular and cellular phenotypes to the ASD clinical manifestations. In this study, we use single cell RNA-seq analysis to study one of the top risk gene, *CHD8*, in cerebral organoids, which models early neural development. We identify 21 cell clusters in the organoid samples, representing non-neuronal cells, neural progenitors, and early differentiating neurons at the start of neural cell fate commitment. Comparisons of the cells with one copy of the *CHD8* knockout and their isogenic controls uncover thousands of differentially expressed genes, which are enriched with function related to neural and brain development, with genes and pathways previously implicated in ASD, but surprisingly not for Schizophrenia and intellectual disability risk genes. The comparisons also find cell composition changes, indicating potential altered neural differential trajectories upon *CHD8* reduction. Moreover, we find that cell-cell communications are affected in the *CHD8* knockout organoids, including the interactions between neural and glial cells. Taken together, our results provide new data for understanding CHD8 functions in the early stages of neural lineage development and interaction.
