## Supplemental Table 1 for "Molecular and network disruptions in neurodevelopment uncovered by single cell transcriptomics analysis of *CHD8* heterozygous cerebral organoids"

### Sheet: Table S1
Table S1: Output results from Cell Ranger after mapping step
	iPS1	iPS2	KO1	KO2
Estimated number of cells	15,401	12,525	13,491	15,705
Fraction reads in cells (%)	82.3	79.8	83.9	81.7
Mean reads per cell	29,803	24,922	23,646	23,223
Median genes per cell	2,533	1,381	2,362	2,460
Total genes detected	26,332	25,418	24,872	25,450
Median UMI counts per cell	6,414	2,357	5,588	5,693
Sequencing
Number of reads	458,997,151	312,159,696	319,009,238	364,724,035
Valid barcodes (%)	97.6	97.5	97.7	97.4
Sequencing saturation (%)	35	36.2	28.2	31.6
Q30 bases in barcode (%)	96.6	96.7	96.7	96.7
Q30 bases in RNA read (%)	88.4	88.6	88.7	88.5
Q30 bases in sample index (%)	96.1	96.2	94.7	95.6
Q30 bases in UMI (%)	96.2	96.3	96.3	96.3
Mapping
Reads Mapped to genome (%)	96.9	96.8	97.0	96.8
Reads mapped confidently to genome (%)	94.1	94.2	94.6	94.1
Reads mapped confidently to intergenic regions (%)	6.0	6.6	5.6	6.8
Reads mapped confidently to intronic regions (%)	30.3	35.1	27.9	33.9
Reads mapped confidently to exonic regions (%)	57.7	52.4	61.1	53.4
Reads mapped confidently to transcriptome (%)	53.7	48.4	57.1	49.2
Reads mapped antisense to gene (%)	1.8	2.0	1.8	2.1
Number of cells after quality trimming	13296	10123	12006	13723
